# Multimodal Spatial Profiling Reveals Immune Suppression and Microenvironment Remodeling in Fallopian Tube Precursors to High-Grade Serous Ovarian Carcinoma

**DOI:** 10.1101/2024.09.25.615007

**Authors:** Tanjina Kader, Jia-Ren Lin, Clemens Hug, Shannon Coy, Yu-An Chen, Ino de Bruijn, Natalie Shih, Euihye Jung, Roxanne J. Pelletier, Mariana Lopez Leon, Gabriel Mingo, Dalia Khaled Omran, Jong Suk Lee, Clarence Yapp, Baby Anusha Satravada, Ritika Kundra, Yilin Xu, Sabrina Chan, Juliann B. Tefft, Jeremy Muhlich, Sarah Kim, Stefan M. Gysler, Judith Agudo, James R. Heath, Nikolaus Schultz, Charles Drescher, Peter K Sorger, Ronny Drapkin, Sandro Santagata

**Author notes:** These authors contributed equally (Tanjina Kader, Jia-Ren Lin, Clemens Hug, Ronny Drapkin, Sandro Santagata). **DECLARATION OF INTERESTS** PKS is a co-founder and member of the BOD of Glencoe Software and member of the SAB for RareCyte, NanoString, and Montai Health; he holds equity in Glencoe and RareCyte. PKS is a consultant for Merck. RD is a member of the SAB for Repare Therapeutics and is a consultant for Light Horse Therapeutics and Abbvie. The other authors declare no outside interests.

## Abstract

High-Grade Serous Ovarian Cancer (HGSOC) originates from fallopian tube (FT) precursors. However, the molecular changes that occur as precancerous lesions progress to HGSOC are not well understood. To address this, we integrated high-plex imaging and spatial transcriptomics to analyze human tissue samples at different stages of HGSOC development, including p53 signatures, serous tubal intraepithelial carcinomas (STIC), and invasive HGSOC. Our findings reveal immune modulating mechanisms within precursor epithelium, characterized by chromosomal instability, persistent interferon (IFN) signaling, and dysregulated innate and adaptive immunity. FT precursors display elevated expression of MHC-class I, including HLA-E, and IFN-stimulated genes, typically linked to later-stage tumorigenesis. These molecular alterations coincide with progressive shifts in the tumor microenvironment, transitioning from immune surveillance in early STICs to immune suppression in advanced STICs and cancer. These insights identify potential biomarkers and therapeutic targets for HGSOC interception and clarify the molecular transitions from precancer to cancer.

**STATEMENT OF SIGNIFICANCE:** This study maps the immune response in fallopian tube precursors of high-grade serous ovarian cancer, highlighting localized interferon signaling, CIN, and competing immune surveillance and suppression along the progression axis. It provides an explorable public spatial profiling atlas for investigating precancer mechanisms, biomarkers, and early detection and interception strategies.
