## Supplementary material for "Multimodal Spatial Profiling Reveals Immune Suppression and Microenvironment Remodeling in Fallopian Tube Precursors to High-Grade Serous Ovarian Carcinoma": cohort description

### Sheet: clinical_metadata_Ovprecancer
Patient ID (Publication)	Case ID_Upenn/FH_provided	Specimen (n)	Cycif_ID	Geomx_ID	Block	Age at Diagnosis (yrs)	Age at Last Follow up (yrs)	BRCA status	BRCA-Mut/WT	surgeries performed	Stage (HGSOC)	Lesions	FT_Fimbriae Involvement	Ovary Involvement	Metastatic sites	Breast Ca/Other Ca type	p53_IHC_HGSOC	Treatment Type	comments_Treatment	Vital Status at Last Follow up	Race	Ethnicity
Pt 1	Case 2	1	LSP11060	Not performed	5C	64	69	BRCA2	Mut	bilateral Mx, BSO	Incidental	Incidental STIC	Right FT (STIC only)	Benign	x	Right (IG IBC), Left (DCIS)	positive	Treated with risk reduction surgeries and anatrozole	Anastrozole since Mx and BSO	alive	white	non hispanic or latino
Pt 2	Case 3	1	LSP11064	Not performed	2D	52	57	BRCA1	Mut	BSO	Incidental	Incidental STIC	Right FT (STIC only)	Benign	x	x	The lesional area shows complete loss of p53 staining consistent with a null mutation.	NA	x	alive	white	non hispanic or latino
Pt 3	Case 4	1	LSP11068	Not performed	1F	50	55	BRCA2	Mut	BSO, robotic total abdominal hysterectomy	IC	STIC, INV Ca	RIGHT FT (STIC), bilateral HGSOC involving ovarian surface	Bilateral	x	x	show wild-type p53 staining	post surgical chemotherapy	Completed 6 cycles of carboplatin and paclitaxel in 2019	alive	white	non hispanic or latino
Pt 4	Case 5	1	LSP11072	Not performed	6C	62	67	BRCA2	Mut	bilateral Mx, BSO	IA	STIC, INV Ca	Left FT (STIC) with <1mm Inv Ca	Benign	x	right (G3 IBC, ER+, HER2+)	On block 5G (right ovary) p53 is focally positive (wild-type),On block 6C (left fallopian tube) there is p53 over- expression	post surgical chemotherapy	chemo (carboplatinum) and herceptin	alive	white	non hispanic or latino
Pt 5	Case 6	1	LSP11076	Not performed	1C	62	70	BRCA2	Mut	BSO	IC	STIC, INV Ca	Right FT (STIC) with a minute focus of Inv Ca	Benign	x	x	p53 is negative (null)	post surgical chemotherapy	carboplatin + paclitaxel	alive	white	non hispanic or latino
Pt 6	Case 7	1	LSP17722	LSP17723	4G	46	52	BRCA2	Mut	BSO (+ hysterectomy)	IC	STIC, INV Ca	Right FT (STIC) with areas suspicious for invasion	Unilateral	x	x	p53 shows focal staining in the ovarian mass. The fallopian tube neoplasm is strongly and diffusely positive for p53	post surgical chemotherapy	Completed 6 cycles of primary Carbo/Taxol 2017 - 2018 (HSR to paclitaxel; changed to abraxane)	alive	unknown	hispanic latino
Pt 7	Case 9	1	LSP11088	Not performed	1F	70	75	WT	WT	BSO (+ hysterectomy)	IC	STIC, INV Ca	Right FT (STIC, HGSOC)	Benign	x	x	strongly positive for p53	post surgical chemotherapy	treated with 6 cycles of Carboplatin and dose dense Paclitaxel in 2018.	alive	white	non hispanic or latino
Pt 8	RD-23-001	1	LSP15327	LSP15328	1J	62	70	WT	WT	BSO (+ hysterectomy)	IIA	STIC, INV Ca	Left FT (STIC, HGSOC)	Unilateral	left adnexa,and anterior uterine serosa, Uterus with focal complex endometrial hyperplasia with atypia, bordering on well-differentiated endometrioid adenocarcinoma.	x	done, confirmed but not mentioned about interpretation	post surgical chemotherapy	Treated first in 2013 with IP and IV Taxol/Cisplatin chemotherapy. Chemotherapy completed in December, after six cycles Taxol/Carboplatin. Diagnostic laparoscopy: 2018, treated with Carbo/Doxil in 2018 - 2019. Olaparib dose modified to 100 mg bid 2019 - 2020 but progressed while on the treatment. Treated with Carboplatin - Niraparib 200mg - Doxil in 2020.	alive	east indian	non hispanic or latino
Pt 9	RD-23-002	1	LSP15331	LSP15332	1F	68	75	BRCA2	Mut	BSO (+ hysterectomy)	IC	STIC, INV Ca	Right FT (STIC)	Bilateral	x	yes	overexpression	post surgical chemotherapy + trial	Taxol/carboplatin x 6 cycles completed in 2017. Started Light trial in 2018.	alive	white	non hispanic or latino
Pt 10	RD-23-003	1	LSP15335	LSP15336	1U	75	76	WT	WT	BSO (+ hysterectomy)	III	STIC, INV Ca	Right FT (STIC), bilateral FT (HGSOC)	Bilateral	uterine and cervical serosa	x	negative (null phenotype)	neoadjuvant and post surgery chemotherapy + Trial	4 cycles neoadjuvant therapy with carboplatin/paclitaxel and bevacizumab every 20 days in 2019. Paclitaxel changed to nab-paclitaxel after two cycles due to HSN not responsive to desensitization. Two additional cycles of carboplatin and nab-paclitaxel every 21 days after the surgery. Doxil Q 14 day, stopped for disease progression with worsening carcinomatosis and infiltrating nodularity, as well…	alive	white	non hispanic or latino
Pt 11	RD-23-004	2 (bilateral T)	LSP15339	LSP15340	4E, 2A	57	57	WT	WT	BSO (+ hysterectomy)	IIIC	STIC, INV Ca	bilateral FT (STIC, HGSOC),	Bilateral	Carcinosarcoma involving serosa of uterus with extension into myometrium and involvement of resection aspect of endocervix, pelvic, omentum, ileum (small bowel)	x	strong and diffuse	post surgical chemotherapy	6/2020 to 10/2020: Carboplatin and paclitaxel (and bevacizumab added at cycle 5) for 6 cycles, with bevacizumab maintenance. CURRENT TREATMENT: 2/2021: Commenced treatment with ifosfamide.	alive	white	non hispanic or latino
Pt 11	RD-SS-008	2 (bilateral T)	LSP16159	LSP16160	4E, 2A	57	57	WT	WT	BSO (+ hysterectomy)	IIIC	STIC, INV Ca	bilateral FT (STIC, HGSOC),	Bilateral	Carcinosarcoma involving serosa of uterus with extension into myometrium and involvement of resection aspect of endocervix, pelvic, omentum, ileum (small bowel)	x	strong and diffuse	post surgical chemotherapy	6/2020 to 10/2020: Carboplatin and paclitaxel (and bevacizumab added at cycle 5) for 6 cycles, with bevacizumab maintenance. CURRENT TREATMENT: 2/2021: Commenced treatment with ifosfamide.	alive	white	non hispanic or latino
Pt 12	RD-23-005	1	LSP15343	LSP15344	8A	71	73	BRCA1	Mut	bilateral Mx, BSO	IC	STIC, INV Ca	Right FT involving surface (STIC, 6mm HGSOC)	Benign	x	Yes - history of 2 breast cancers (1988 right; 1995 left), latter treated with chemo	negative	post surgical chemotherapy + radiation& chemo as the part of BC treatment	Given rediagnose with aggressive G3 BC again + HGSOC, treated with chemo and anastrozole post surgery: a history of a right breast cancer in 1988 s/p lumpectomy, ALND (per patient, 0/7 nodes), radiation, no medical therapy. In 1995 she had a left breast cancer s/p lumpectomy, axilla node surgery (details unknown), radiation, and chemotherapy. She had a right nipple lesion in late January 2021 whi…	alive	white	non hispanic or latino
Pt 13	RD-23-006	1	LSP15347	LSP15348	A9	85	88	WT	WT	BSO (+ hysterectomy)	IIIB	STIC, INV Ca	Right FT (STIC, HGSOC 1.1 cm)	Bilateral	omentum including a lymph node, posterior vaginal wall	x	Not available	post surgical chemotherapy	Taxol/Carboplatin 6 cycles	alive	white	non hispanic or latino
Pt 14	RD-23-008	1	LSP15355	LSP15356	E3	65	68	WT	WT	BSO (+ hysterectomy)	IIIC	STIC, INV Ca	Right FT (STIC), bilateral FT (HGSOC)	Bilateral	uterus, omentum, Additional omentum, Lesser sac tumor, cecum, Cul-de-sac tumor, appendix	x	weak but positive	post surgical chemotherapy + trial	Carbo/taxol (DD): 2017, CR. Enrolled in CAPRI trial in 2019 but carbo discountinued due to thrombocytopenia. Doxil/Avastin in 2019, PD. Gemzar/ Avastin, also in 2019, PD, possible fistula. Started Taxol in 2019.	alive	white	non hispanic or latino
Pt 15	RD-23-009	1	LSP15359	LSP15360	C2	59	63	WT	WT	BSO (+ hysterectomy)	IIIC	STIC, INV Ca	Right FT (STIC, high grade serous carcinoma with focal carcinosarcoma component)	Unilateral	omentum, Parasigmoid tumour	x	Not available	post surgical chemotherapy	2017-2018 : completed 6 cycles of chemotherapy. Recurrent disease in left pelvis and omentum based on CT in 2020. Patient has completed 2 cycles of carboplatin, Doxil, Avastin for the palliative re-induction of her advanced fallopian tube carcinoma in 2020.	alive	white	non hispanic or latino
Pt 16	RD-SS-001	1	LSP16138	LSP16139	2C	74	76	WT	WT	BSO, omentectomy	IIIC	STIC, INV Ca	Right FT (STIC, HGSOC)	Bilateral	omentum	x	Not available	post surgical chemotherapy	2013-2015: Carboplatin + Taxol, then Carbo/Doxil, the Carboplatin alone	alive	white	non hispanic or latino
Pt 17	RD-SS-002	1	LSP16141	LSP16142	3C	66	70	WT	WT	BSO (+ hysterectomy)	IIIC	STIC, INV Ca	Rigth FT (STIC, HGSOC), left FT (HGSOC) papillary features	Bilateral	adnexal tumour, umbilical nodule, omentum, mesentary: All HGSOC papillary	x	Not available	post surgical chemotherapy	2014-2016: Carbo + taxol, gem/carbo, doxil. Was on hospice and then was taken off in 12/2016.	alive	white	non hispanic or latino
Pt 18	RD-SS-003	1	LSP16144	LSP16145	2G	66	72	WT	WT	BSO (+ hysterectomy)	IIIC	STIC, INV Ca	Right FT (STIC, HGSOC)	Bilateral	Omentum, Omentum nodule, Sigmoid implant, appendix	x	p53 over-expression	Not Available	completed therapy	alive	white	non hispanic or latino
Pt 19	RD-SS-004	1	LSP16147	LSP16148	3A	72	77	WT	WT	BSO (+ hysterectomy)	IIIC	STIC, INV Ca	Right FT (STIC, HGSOC)	Bilateral	uterine serosal surface, omentum, pelvic sidewall	x	Not available	post surgical chemotherapy	finished 6 cycles of Carboplatin AUC 6 and weekly Taxol in mid September 2017. NED at the end of 2017. She had recurrence in 2020 and received 4 cycles of carboplatin/Abraxane/Avastin. Stopped after 4 cycles because of side effects. She was on 6 months of Avastin maintenance, scan showed NED. She had another recurrence in June of 2022 on PET/CT (small volume disease). She started Gemcitabine and …	alive	white	non hispanic or latino
Pt 20	RD-SS-005	1	LSP16150	LSP16151	2J	56	62	WT	WT	BSO (+ hysterectomy)	IIIC	STIC, INV Ca	Left FT (STIC, HGSOC), Right FT(HGSOC)	Bilateral	peritoneum, mesentary, omentum, small bowell, colon	high-grade squamous dysplasia	p53 over-expression	post surgical chemotherapy + immune trial	Cisplatin/Taxol, Avastin, 6 months after this treatment, started immune trial on CDX 1401, Poly ICLC, Sirolimus.Then Gemzar, carbo, avastin, doxil, Trail: mirvetuxemab soravtansine (Disease progression made her stop at these treatments, then further trial REGN4018 W cemiplimab.	alive	white	non hispanic or latino
Pt 21	RD-SS-006	1	LSP16153	LSP 16154	1C	49	50	BRCA1, somatic	Mut	BSO (+ hysterectomy) + Omentectomy	IIIB	STIC, INV Ca	Right FT (STIC, HGSOC)	Bilateral	omentum	x	p53 over-expression	NACT+ BSO + Olaparib	neoadjuvant chemo, BSO followed by olaparib	alive	white	non hispanic or latino
Pt 22	RD-SS-007	1	LSP16156	LSP16157	1M	68	71	WT	WT	BSO (+ hysterectomy)	IIIC	STIC, INV Ca	Left FT (STIC, HGSOC), Right FT(HGSOC)	Bilateral	omentum, colon	x	negative (null phenotype)	post surgical chemotherapy	2/2019-6/2019: received 6 cycles adjuvant carboplatin and paclitaxel; declined maintenance trial 3/2020-7/2021: olaparib in combination with AZD6738, an ATRi. Dose reduction olaparib to 250 mg In 7/2020 for cycle 6 due to anemia with hgb 6.5, and then again to 200 mg twice daily in August 2020. 7/2021-12/2021: Completed 6 cycles of doxil & carbo. Pt noted this regimen easier than her initial chem…	alive	asian	non hispanic or latino
Pt 23	RD-23-007	1	LSP16136	Not performed	C5	52	57	WT	WT	BSO (+ hysterectomy)	IIA	STIC, INV Ca	Left FT (STIC, a focus of invasive papillary serous carcinoma)	Bilateral	uterus (Serous papillary carcinoma, high grade involving right parametrium, posterior serosa of uterus), Right pelvic wall (serous papillary), Cul de sac peritoneum (Cauterized tumor with psammoma bodies).	x	Not available	post surgical chemotherapy	Cisplatin + taxol	alive	white	non hispanic or latino
Pt 24	RD-SS-010	1	LSP17726	LSP17727	E2	60	61	BRCA2	Mut	BSO	IIIA	STIC, INV Ca	right FT (STIC + HGSOC)	Bilateral	x	x	postive for Pax8, WT1 and p53 overexpression	post surgical chemo	carbo/taxol + olaparib	alive	white	non hispanic or latino
Pt 25	RD-SS-011	1	LSP17730	LSP17731	B1	74	74	BRCA1 VUS	Mut	BSO	IIIC	STIC, INV Ca	bilateral FT (STIC)	Bilateral	omentum	x	pax 8 positive, p16 overexpression but p53 WT	NACT + post surgical chemo and olaparib	carbo/taxol + olaparib	alive	white	non hispanic or latino
Pt 26	C-21-73 1I	1	LSP17762	LSP17763	1I	40	41	BRCA2	Mut	BSO	Incidental	Incidental p53 signature	both FT & Fimbriae	Benign	x	Hx of a T1N0 ER/PR+, Her2- right breast cancer, underwent BL mastectomy in 2012, s/p 4 cycles of Taxotere/Cytoxan, and has been on Tamoxifen since 08/2012.	x	risk reducing BSO	Not applicable	alive	white	non hispanic or latino
Pt 27	C-21-83 5A	1	LSP17802	LSP17803	5A	34	36	BRCA1	Mut	only salpingectomy + mastectomy	Incidental	Incidental p53 signature	both FT & Fimbriae	Benign	x	x	x	risk reducing salpingectomy	Not applicable	alive	white	non hispanic or latino
Pt 28	C-21-22 3J	1	LSP17818	LSP17819	3J	38	40	BRCA1	Mut	BSO + Mx	Incidental	Incidental p53 signature	both FT & Fimbriae	Benign	x	x	x	risk reducing BSO	Not applicable	alive	white	non hispanic or latino
Pt 29	C-21-26 6F	1	LSP17822	LSP17823	6F	52	52	BRCA2	Mut	BSO + Mx	Incidental	Incidental p53 signature	both FT & Fimbriae	Benign	x	x	x	risk reducing BSO	Not applicable	alive	white	non hispanic or latino
Pt 30	C-21-34 5E	1	LSP17850	LSP17851	5E	67	67	BRCA2	Mut	BSO	Incidental	Incidental p53 signature	only fimbriae	Benign	x	Hx of basal cell skin cancer x2	x	risk reducing BSO	Not applicable	alive	white	non hispanic or latino
Pt 31	C-21-67 2J	1	LSP17734	LSP19407	2J	42	42	BRCA1	Mut	BSO	Incidental	Incidental p53 signature	FT	Benign	x	x	x	risk reducing BSO	Not applicable	alive	white	non hispanic or latino
Pt 32	C-21-72 2A	1	LSP17758	Not performed	2A	44	48	BRCA1	Mut	BSO	Incidental	Incidental p53 signature	only fimbriae	Benign	x	x	x	risk reducing BSO	Not applicable	alive	white	non hispanic or latino
Pt 33	C-21-74 2K	1	LSP17766	LSP19409	2K	47	51	BRCA2	Mut	BSO	Incidental	Incidental p53 signature	both FT & Fimbriae	Benign	x	Hx of a multifocal invasive lobular right breast cancer, underwent BL mastectomies with immediate reconstruction with deep inferior epigastric flap in 2010. ER (90%) PR (80%)+, HER2 negative LNs negative. Was on Tamoxifen since and then now on anastrozole.	x	risk reducing BSO	Not applicable	alive	white	non hispanic or latino
Pt 34	C-21-79 1B	1	LSP17786	LSP19411	1B	41	44	BRCA1	Mut	BSO	Incidental	Incidental p53 signature	both FT & Fimbriae	Benign	x	x	x	risk reducing BSO	Not applicable	alive	white	non hispanic or latino
Pt 35	C-21-80 1G	1	LSP17790	Not performed	1G	42	45	BRCA2	Mut	BSO	Incidental	Incidental p53 signature	both FT & Fimbriae	Benign	x	x	x	risk reducing BSO	Not applicable	alive	white	non hispanic or latino
Pt 36	CD0302.01(009)	1	LSP18309	LSP18310	.	62	63	WT	WT	uetrus, bilateral salpingectomy, cervix	Incidental	Incidental STIC	1FT (not mentioned about laterality)	Benign	x		p53 positive, Ki67, MIB1 positive	risk reducing BSO	Not applicable	alive	White	Not of Hispanic, Latino/a or Spanish Origin
Pt 37	CD0302.02(863)	1	LSP18301	LSP18302	.	62	66	BRCA1	Mut	BSO	Incidental	Incidental STIC	Rigth FT(STIC)	Benign	x	x	p53 pos, Ki67, MIB1, p16 positive	risk reducing BSO	Not applicable	alive	Asian	Chose Not to Disclose
Pt 38	CD0302.03(706)	1	LSP18313	LSP18314	.	40	40	BRCA1	Mut	BSO (+ hysterectomy)	Incidental	Incidental STIC	Left FT(STIC)	Benign	x, wash was negative	x	p53 overexpression (mut), diff block for left/right FT p53 expression is noted differently	risk reducing BSO	Not applicable	alive	Asian	Not of Hispanic, Latino/a or Spanish Origin
Pt 39	CD0302.05(964)	1	LSP18317	LSP18318	.	68	68	BRCA1	Mut	BSO (+ hysterectomy)	Incidental	Incidental STIC	Right FT(STIC)	Benign	x, wash was negative	Yes-Previous History of Breast cancer	p53 negative (Null pattern), Ki67 positive	risk reducing BSO	Not applicable	alive	White	Not of Hispanic, Latino/a or Spanish Origin
Pt 40	CD0302.04(939)	1	LSP18305	LSP18306	.	46	49	WT	WT	BSO	Incidental	Incidental STIC	Right FT(STIC), Left (STIL)	Benign	x	x	p53 negative, Ki67 positive, p16 pos, MIB1 pos	risk reducing BSO	Not applicable	alive	Black or African American	Not of Hispanic, Latino/a or Spanish Origin
Pt 41	CD0302.6(2952)	1	LSP19412	LSP19413	A6	48	50	WT	WT	BSO (+ hysterectomy)	Incidental	Incidental STIC	Right FT (STIC)	Benign	x	x	p53 negative (focal decreased/lost expression), Ki67 20%, p16 focally positive	risk reducing BSO	Not applicable	alive	White	Another Hispanic, Latino/a or Spanish Origin
Pt 42	CD0302.7(6641)	1	LSP19416	LSP19417	B4, 5	71	76	WT	WT	BSO (+ hysterectomy)	1A	STIC, INV Ca	Left FT(STIC, HGSOC)	Benign	x	x	p53 neg, p16 focally pos, WT1 pos	risk reducing BSO	Not applicable	alive	White	Not of Hispanic, Latino/a or Spanish Origin
Pt 43	CD0302.8(7923)	1	LSP19420	LSP19421	A5	72	72	WT	WT	BSO (+ hysterectomy)	Incidental	Incidental STIC	Right FT	Benign	x	x	p53 loss of expression, 10% Ki67	risk reducing BSO	Not applicable	alive	White	Not of Hispanic, Latino/a or Spanish Origin
			LSP18251
			3D CYCIF
