## Supplementary material for "Multimodal Spatial Profiling Reveals Immune Suppression and Microenvironment Remodeling in Fallopian Tube Precursors to High-Grade Serous Ovarian Carcinoma": gene sets

### Sheet: Immune_cells
MHC-I	MHC-II	naïve/Em/Trm/dysfunction	active	NK-cDc1 axis	NK-receptors-inhibitory	NK-receptors-activation	B	Pro-inflammatory Myeloid	Anti-inflammatory Myeloid
HLA-A	HLA-DPA1	CCR7	GNLY	NCR1	KLRC2	NCR1	MZB1	IL1B	CD163
HLA-B	HLA-DPB1	LEF1	IFNG	KLRK1	KLRD1	KLRK1	IGHG1	CCL2	MRC1
HLA-C	HLA-DQA1	SELL	NKG7	KLRF1	KIR2DS1	KLRF1	SDC1	CCL3	MSR1
HLA-E	HLA-DQB1	TCF7	PRF1	KLRF2	TIGIT	KLRF2	CD27	CCL4	CCL13
HLA-F	HLA-DRA	ANXA1	GZMA	KLRB1	PDCD1	KLRB1	PRDM1	TNF	CCL18
HLA-G	HLA-DRB1	ANKRD28	GZMB	KLRC2	KLRG1		IGHG2	CXCL2	IL10
	HLA-DMA	IL7R	GZMH	KLRD1	KLRG2		XBP1	CXCL9	FOLR2
		CD69	GZMK	KIR2DS1	KIR2DS2		IGHM	CXCL10	STAB1
		CD40LG		TIGIT	KIR3DL1		MS4A1	SOCS3	CD163L1
		ITGAE		PDCD1			GPR183		SEPP1
		HAVCR2		KLRG1			CD19		F13A1
		LAG3		KLRG2			IL4R		MERTK
		PDCD1		KIR2DS2					AXL
		CTLA4		KIR3DL1					CCL22
		BTLA		CX3CR1					IL1RN
		CD274		XCL1					GPNMB
				XCL2					CHI3L1
				CD226
				CXCL10
				BATF3
				CLEC9A
				XCR1
				IRF8
				FLT3
				CCR7
				CLNK
				IL12A
				IL12B
				IL15
				CXCL9
				ITGA1
				ITGA2

### Sheet: EMT_TGF-B_C5
C5/PRO/mesenchymal	EMT	epithelial	Tumor	TGF-B
HOXA7	CDH2	CD24	PAX8	TGFB1
HOXA9	CDH3	EPCAM	MUC16	TGFBR1
HOXA10	VIM	CDH1		TGFB2
HOXD10	MMP2	CLDN4		TGFBR2
SOX11	COL4A5	KRT6A		TGFB3
HMGA2	COL9A1			TGFBR3
TOX	MMP14			SERPINE1
TCF7L1	CLDN6			CTHRC1
CDH2	COL4A1			THBS2
CDH3	COL4A2			SULF1
COL4A5	COL11A2			COMP
COL9A1	COL25A1			INHBA
CLDN6	TGFBI			SMAD2
	COL18A1			SMAD3
	COL26A1			SMAD4
	COL9A2			SMAD5
	BMP7			SMAD6
	TIMP3			SMAD7
	COL11A1
	COL3A1
	COL5A1
	COL5A2
	COL1A1
	ITGB1
	ITGB3
	LAMA1
	LAMB1
	LAMC1

### Sheet: IFN_IRDS
IFN-α response	IFN-γ response	IRDS	IFN-ε
IF127	HLA-A	OAS1	IFNA1
IF135	STAT1	OAS3	IFNA2
IF144	CCR5	BST2	IFNA4
IF144L	CXCL9	CXCL10	IFNB1
IFIT1	CXCL10	CCNA1	IFNE
IFIT2	CXCL11	IRF7	IFNG
IFIT3	IDO1	IFI27	IFNL1
IFITM1	PRF1	IFI35	IFNL2
IFITM3	GZMA	IFI44	IFNL3
ISG15	HLA-DRA	IFIT4
ISG20	IRF8	MX1
IFITM2	IRF9	LAMP3
B2M	HIF1A	STAT1
IRF1	NFKB1	DAZ4
IRF2	NFKB2	MCL1
IRF7	IL6	HLA-B
IRF9		HLA-G
IL15		TIMP3
IL7		SERPINB2
TAP1
SELL

### Sheet: references
references:	doi	tabs
Bottcher et al., 2018, Cell 172, 1022–1037	https://doi.org/10.1016/j.cell.2018.01.004	Immune_cells
Barry et al., 2018, Nat Med, 1178-1191	https://doi.org/10.1038/s41591-018-0085-8	Immune_cells
Huntington et al., 2020, Nat Review	https://doi.org/10.1038/ s41568-020-0272-z	Immune_cells
Izar et al., 2020, Nat Med	https://doi.org/10.1038/s41591-020-0926-0	Immune_cells
Qian et al., 2020, Cell research	https://doi.org/10.1038/s41422-020-0355-0	Immune_cells
Marks et al., 2023, Nature	https://doi.org/10.1038/s41586-023-06421-w	IFN_IRDS
Cheon_IFN_review	https://pubmed.ncbi.nlm.nih.gov/36216730/	IFN_IRDS
IRDS signatures	https://www.ncbi.nlm.nih.gov/pmc/articles/PMC2587578/	IFN_IRDS
MSigDB hallmark genesets	https://www.gsea-msigdb.org/gsea/msigdb/human/collections.jsp#H	IFN_IRDS
Tothill et al., 2008, Clin Cancer Res	HGSOC subtypes: C1-C5	EMT_messenchymal
Hollis et al.,2022, Clin Cancer Res	HGSOC subtypes	EMT_messenchymal
Cords et al 2023, NatComm	https://pubmed.ncbi.nlm.nih.gov/37463917/	CAFs
