## Supplementary material for "Multimodal Spatial Profiling Reveals Immune Suppression and Microenvironment Remodeling in Fallopian Tube Precursors to High-Grade Serous Ovarian Carcinoma": antibody panels for CyCIF

### Sheet: samples_batch#_summary
batch 2+3: STIC.C	batch 4: STIC.C, p53.I	batch 5: STIC.I, STIC.C	batch 6: STIC.I, STIC.C, p53.I	3D_CyCIF
LSP15355	LSP17722	LSP18301	LSP19412	LSP18251	same case
LSP15359	LSP17726	LSP18305	LSP19416
LSP15347	LSP17730	LSP18309	LSP19420
LSP15343	LSP17762	LSP18313	LSP17734
LSP15339	LSP17802	LSP18317	LSP17758
LSP15335	LSP17818	LSP11068	LSP17766
LSP15331	LSP17822	LSP11060	LSP17786
LSP15327	LSP17850	LSP11064	LSP17790
LSP16159		LSP11072
LSP16156		LSP11076
LSP16153		LSP11088
LSP16150
LSP16147
LSP16144
LSP16141
LSP16138
LSP16136
IDs: LSP Slide ID for CyCIF	LSP ID: match with case ID: please see clinical cohort description
Antibodies ran but did not work	Antibodies ran but was not used in analysis	Antibodies used for segmentation/visualisation, not included in analysis
NKG2A (subset of samples)	TIM3 (subset of samples)	LaminB1
HNKp46 (subset of samples)	CD44	Pax8 (subset of samples)
STING	H3K27me3	TIM3 (subset of samples)
CD11b	NFKB (subset of samples)
	CD57

### Sheet: Batch2+3
Cycle number	Channel	Target/Marker	Label	Company	Catalogue number	Clone name	Species	Dilution factor	Exposure time (ms)
1	1	Hoechst1	.	.	.	.	.	10000	8
1	2	Rabbit IgG	AF488			polyclonal	donkey	1000	15
1	3	Goat IgG	AF555	.	.	polyclonal	donkey	1000	15
1	4	Mouse IgG	AF647	.	.	polyclonal	donkey	1000	15
2	1	Hoechst2	.						8
2	2	HLA-E	AF488	Abcam	ab300553	EPR25300-104	rabbit	500	100
2	3	HNKp46	AF555	R&D systems	AF1850-SP	polyclonal	goat	200	100
2	4	p53	AF647	Dako/Agilent	M7001	DO7	mouse	500	500
3	1	Hoechst3	.						8
3	2	CD20	AF488	invitrogen/eBioscience	53020282	L26	mouse	200	75
3	3	PanCK	AF555	invitrogen	41900382	AE1/AE3	mouse	500	75
3	4	CD8a	AF647	invitrogen/eBioscience	50000882	AMC908	mouse	200	150
3	5	alpha-SMA	AF750	Invitrogen	IC1420S		mouse	400	100
4	1	Hoechst4	.						8
4	2	CD4	AF488	abcam	ab196372	EPR6855	rabbit	500	300
4	3	CD68	AF555	CST	233087	D4B9C	rabbit	200	300
4	4	HLA-A	AF647	abcam	ab199837	EPR1395	rabbit	1000	100
5	1	Hoechst5	.						8
5	2	CD57	AF488	BD bioscience	561906	NK1	mouse	200	300
5	3	HLA DR	AF555	abcam	ab215312	EPR3692	rabbit	400	200
5	4	CD103	AF647	abcam	ab225153	EPR41662	rabbit	400	200
6	1	Hoechst6	.						8
6	2	CD11b	AF488	eBioscience	53019682	C67F154	mouse	100	300
6	3	CD3d	AF555	Abcam	ab208514	EP4426	rabbit	200	175
6	4	PD1	AF647	Abcam	ab201825	EPR4877	rabbit	400	300
7	1	Hoechst7	.						8
7	2	NKG2A	AF488	miltenyi biotech	130-114-091	REA110		100	300
7	3	LAG3	AF555	CST	CST, 56141BC	D2G4O	rabbit	100	300
7	4	CD45	AF647	Biolegend	304018	HI30	mouse	100	300
8	1	Hoechst8	.						8
8	2	cGAS	AF488	CST	34256S	RE5V3W	rabbit	100	300
8	3	gH2Ax	AF555	Biolegend	613412	2F3	mouse	100	300
8	4	GZMB	AF647	Santa Cruz	sc-8022 647	2C5	mouse	100	200
9	1	Hoechst9	.						8
9	2	p-STAT1 (Tyr701)	AF488	CST	9174S	58D6	rabbit	200	100
9	3	p-TBK1 (pS172)	AF555	CST	13498	D52C2	rabbit	200	300
9	4	CD163	AF647	abcam	ab218294	EPR14643-36	rabbit	400	300
10	1	Hoechst10	.						8
10	2	CD545RO	AF488	Biolegend	304212	UCHL1	mouse	100	300
10	3	CD44	AF555	CST	87245	156-3C11	mouse	300	300
10	4	pSTAT3	AF647	CST	4324S	D3A7	rabbit	200	100
11	1	Hoechst11	.						8
11	2	Ki67	AF488	CST	11882S	D3B5	rabbit	200	300
11	3	CD11c	AF555	CST	77882BC	D3V1E	rabbit	200	300
11	4	BANF1	AF647	Abcam	ab208621	EPR7668	rabbit	100	50
12	1	Hoechst12	.						8
12	2	Lamin B1	AF488	Abcam	ab194106	EPR8985	rabbit	500	50
12	3	FoxP3	AF570	eBioscience	41-4777-80	236A/E7	mouse	150	125
12	4	TIM3	AF647	CST	78226	D5D5R	rabbit	150	100
13	1	Hoechst13	.						8
13	2	STING	AF488	Abcam	ab198950	EPR13130	rabbit	1000	50
13	3	H3K27me3	AF550	CST	40724S	C36B11	rabbit	200	100
13	4	Pax8	AF647	Abcam	ab215953	EPR18715	rabbit	400	300

### Sheet: B4_p53.I
Cycle number	Channel	Target/Marker	Label	Company	Catalogue number	Clone name	Species	Dilution factor	Exposure time (ms)
2	1	Hoechst 2	.						8
2	2	PanCK	AF488	CST	4523S	C11	mouse	500	50
2	3	HLA-E	AF555	Abcam	ab300553	EPR25300-104	rabbit	500	125
2	4	p53	AF647	Dako/Agilent	M7001	DO7	mouse	500	300
3	1	Hoechst3	.						8
3	2	PanCK	AF488	CST	4523S	C11	mouse	500	75
3	3	CD3d	AF555	Abcam	ab208514	EP4426	rabbit	200	200
3	4	CD8a	AF647	invitrogen/eBioscience	50000882	AMC908	mouse	200	200
3	5	alpha-SMA	AF750	Invitrogen	IC1420S		mouse	400	300
4	1	Hoechst4	.						8
4	2	CD4	AF488	abcam	ab196372	EPR6855	rabbit	500	300
4	3	CD68	AF555	CST	233087	D4B9C	rabbit	200	300
4	4	HLA-A	AF647	abcam	ab199837	EPR1395	rabbit	1000	100
5	1	Hoechst5	.						8
5	2	CD57	AF488	BD bioscience	561906	NK1	mouse	200	300
5	3	HLA DR	AF555	abcam	ab215312	EPR3692	rabbit	400	200
5	4	CD103	AF647	abcam	ab225153	EPR41662	rabbit	400	300
6	1	Hoechst6	.						8
6	2	CD11b	AF488	eBioscience	53019682	C67F154	mouse	100	75
6	3	LAG3	AF555	CST	CST, 56141BC	D2G4O	rabbit	100	300
6	4	PD1	AF647	Abcam	ab201825	EPR4877	rabbit	400	500
7	1	Hoechst7	.						8
7	2	CD20	AF488	invitrogen/eBioscience	53020282	L26	mouse	200	300
7	3	CD40	AF555	CST	16805BC	D8W3N	rabbit	200	200
7	4	NKG2D	AF647	Novus Biologicals	NB100-65956AF647	1D11	mouse	100	200
8	1	Hoechst8	.						8
8	2	cGAS	AF488	CST	34256S	RE5V3W	rabbit	100	300
8	3	gH2Ax	AF555	Biolegend	613412	2F3	mouse	100	300
8	4	BANF1	AF647	Abcam	ab208621	EPR7668	rabbit	100	50
9	1	Hoechst9	.						8
9	2	pSTAT1	AF488	CST	9174S	58D6	rabbit	200	200
9	3	pTBK1	AF555	CST	13498	D52C2	rabbit	200	300
9	4	CD163	AF647	abcam	ab218294	EPR14643-36	rabbit	400	300
10	1	Hoechst10	.						8
10	2	CD45RO	AF488	Biolegend	304212	UCHL1	mouse	100	300
10	3	CD44	AF555	CST	87245	156-3C11	mouse	300	300
10	4	pSTAT3	AF647	CST	4324S	D3A7	rabbit	200	250
11	1	Hoechst11	.						8
11	2	Ki67	AF488	CST	11882S	D3B5	rabbit	200	150
11	3	CD11c	AF555	CST	77882BC	D3V1E	rabbit	200	300
11	4	CD45	AF647	Biolegend	304018	HI30	mouse	100	300
12	1	Hoechst12	.						8
12	2	Lamin B1	AF488	Abcam	ab194106	EPR8985	rabbit	500	75
12	3	FoxP3	AF570	eBioscience	41-4777-80	236A/E7	mouse	150	300
12	4	NFKB	AF647	CST	8801S	D14E12	rabbit	100	20
13	1	Hoechst13	.						8
13	2	STING	AF488	Abcam	ab198950	EPR13130	rabbit	1000	150
13	3	H3K27me3	AF550	CST	40724S	C36B11	rabbit	200	100
13	4	GZMB	AF647	Santa Cruz	sc-8022 647	2C5	mouse	100	300

### Sheet: B4_STIC.C
Cycle number	Channel	Target/Marker	Label	Company	Catalogue number	Clone name	Species	Dilution factor	Exposure time (ms)
1	1	Hoechst1	.	.	.	.	.	10000	8
1	2	Rabbit IgG	AF488			polyclonal	donkey	1000	15
1	3	Goat IgG	AF555	.	.	polyclonal	donkey	1000	15
1	4	Mouse IgG	AF647	.	.	polyclonal	donkey	1000	15
2	1	Hoechst2	.						8
2	2	HLA-E	AF488	Abcam	ab300553	EPR25300-104	rabbit	500	120
2	3	HNKp46	AF555	R&D systems	AF1850-SP	polyclonal	goat	200	30
2	4	p53	AF647	Dako/Agilent	M7001	DO7	mouse	500	200
3	1	Hoechst3	.						8
3	2	PanCK	AF488	CST	4523S	C11	mouse	500	75
3	3	CD3d	AF555	Abcam	ab208514	EP4426	rabbit	200	200
3	4	CD8a	AF647	invitrogen/eBioscience	50000882	AMC908	mouse	200	200
3	5	alpha-SMA	AF750	Invitrogen	IC1420S		mouse	400	300
4	1	Hoechst4	.						8
4	2	CD4	AF488	abcam	ab196372	EPR6855	rabbit	500	300
4	3	CD68	AF555	CST	233087	D4B9C	rabbit	200	300
4	4	HLA-A	AF647	abcam	ab199837	EPR1395	rabbit	1000	100
5	1	Hoechst5	.						8
5	2	CD57	AF488	BD bioscience	561906	NK1	mouse	200	300
5	3	HLA DR	AF555	abcam	ab215312	EPR3692	rabbit	400	200
5	4	CD103	AF647	abcam	ab225153	EPR41662	rabbit	400	300
6	1	Hoechst6	.						8
6	2	CD11b	AF488	eBioscience	53019682	C67F154	mouse	100	20
6	3	LAG3	AF555	CST	CST, 56141BC	D2G4O	rabbit	100	300
6	4	PD1	AF647	Abcam	ab201825	EPR4877	rabbit	400	500
7	1	Hoechst7	.						8
7	2	CD20	AF488	invitrogen/eBioscience	53020282	L26	mouse	200	300
7	3	CD40	AF555	CST	16805BC	D8W3N	rabbit	200	200
7	4	NKG2D	AF647	Novus Biologicals	NB100-65956AF647	1D11	mouse	100	200
8	1	Hoechst8	.						8
8	2	cGAS	AF488	CST	34256S	RE5V3W	rabbit	100	300
8	3	gH2Ax	AF555	Biolegend	613412	2F3	mouse	100	300
8	4	BANF1	AF647	Abcam	ab208621	EPR7668	rabbit	100	50
9	1	Hoechst9	.						8
9	2	pSTAT1	AF488	CST	9174S	58D6	rabbit	200	200
9	3	pTBK1	AF555	CST	13498	D52C2	rabbit	200	300
9	4	CD163	AF647	abcam	ab218294	EPR14643-36	rabbit	400	300
10	1	Hoechst10	.						8
10	2	CD45RO	AF488	Biolegend	304212	UCHL1	mouse	100	300
10	3	CD44	AF555	CST	87245	156-3C11	mouse	300	300
10	4	pSTAT3	AF647	CST	4324S	D3A7	rabbit	200	250
11	1	Hoechst11	.						8
11	2	Ki67	AF488	CST	11882S	D3B5	rabbit	200	150
11	3	CD11c	AF555	CST	77882BC	D3V1E	rabbit	200	300
11	4	CD45	AF647	Biolegend	304018	HI30	mouse	100	300
12	1	Hoechst12	.						8
12	2	Lamin B1	AF488	Abcam	ab194106	EPR8985	rabbit	500	75
12	3	FoxP3	AF570	eBioscience	41-4777-80	236A/E7	mouse	150	300
12	4	NFKB	AF647	CST	8801S	D14E12	rabbit	100	20
13	1	Hoechst13	.						8
13	2	STING	AF488	Abcam	ab198950	EPR13130	rabbit	1000	150
13	3	H3K27me3	AF550	CST	40724S	C36B11	rabbit	200	100
13	4	GZMB	AF647	Santa Cruz	sc-8022 647	2C5	mouse	100	300

### Sheet: B5_STIC.I_STIC.C
Cycle number	Channel	Target/Marker	Label	Company	Catalogue number	Clone name	Species	Dilution factor	Exposure time (ms)
1	1	Hoechst1	.	.	.	.	.	10000	8
1	2	Rabbit IgG	AF488			polyclonal	donkey	1000	15
1	3	Goat IgG	AF555	.	.	polyclonal	donkey	1000	15
1	4	Mouse IgG	AF647	.	.	polyclonal	donkey	1000	15
2	1	Hoechst2	.						8
2	2	HLA-E	AF488	Abcam	ab300553	EPR25300-104	rabbit	500	120
2	3	HNKp46	AF555	R&D systems	AF1850-SP	polyclonal	goat	200	75
2	4	p53	AF647	Dako/Agilent	M7001	DO7	mouse	500	300
3	1	Hoechst3	.						8
3	2	PanCK	AF488	CST	4523S	C11	mouse	500	75
3	3	CD3d	AF555	Abcam	ab208514	EP4426	rabbit	200	200
3	4	CD8a	AF647	invitrogen/eBioscience	50000882	AMC908	mouse	200	200
3	5	alpha-SMA	AF750	Invitrogen	IC1420S		mouse	400	300
4	1	Hoechst4	.						8
4	2	CD4	AF488	abcam	ab196372	EPR6855	rabbit	500	300
4	3	CD68	AF555	CST	233087	D4B9C	rabbit	200	300
4	4	HLA-A	AF647	abcam	ab199837	EPR1395	rabbit	1000	100
5	1	Hoechst5	.						8
5	2	CD57	AF488	BD bioscience	561906	NK1	mouse	200	300
5	3	HLA DR	AF555	abcam	ab215312	EPR3692	rabbit	400	200
5	4	CD103	AF647	abcam	ab225153	EPR41662	rabbit	400	500
6	1	Hoechst6	.						8
6	2	CD11b	AF488	eBioscience	53019682	C67F154	mouse	100	125
6	3	LAG3	AF555	CST	CST, 56141BC	D2G4O	rabbit	100	300
6	4	PD1	AF647	Abcam	ab201825	EPR4877	rabbit	400	500
7	1	Hoechst7	.						8
7	2	CD20	AF488	invitrogen/eBioscience	53020282	L26	mouse	200	300
7	3	CD40	AF555	CST	16805BC	D8W3N	rabbit	200	200
7	4	NKG2D	AF647	Novus Biologicals	NB100-65956AF647	1D11	mouse	100	200
8	1	Hoechst8	.						8
8	2	cGAS	AF488	CST	34256S	E5V3W	rabbit	100	300
8	3	gH2Ax	AF555	Biolegend	613412	2F3	mouse	100	300
8	4	BANF1	AF647	Abcam	ab208621	EPR7668	rabbit	100	50
9	1	Hoechst9	.						8
9	2	pSTAT1	AF488	CST	9174S	58D6	rabbit	200	150
9	3	pTBK1	AF555	CST	13498	D52C2	rabbit	200	300
9	4	CD163	AF647	abcam	ab218294	EPR14643-36	rabbit	400	300
10	1	Hoechst10	.						8
10	2	Ki67	AF488	CST	11882S	D3B5	rabbit	200	150
10	3	CD11c	AF555	CST	77882BC	D3V1E	rabbit	200	300
10	4	pSTAT3	AF647	CST	4324S	D3A7	rabbit	200	250
11	1	Hoechst11	.						8
11	2	CD45RO	AF488	Biolegend	304212	UCHL1	mouse	100	300
11	3	CD44	AF555	CST	87245	156-3C11	mouse	300	300
11	4	CD45	AF647	Biolegend	304018	HI30	mouse	100	300
12	1	Hoechst12	.						8
12	2	Lamin B1	AF488	Abcam	ab194106	EPR8985	rabbit	500	75
12	3	FoxP3	AF570	eBioscience	41-4777-80	236A/E7	mouse	150	300
12	4	NFKB	AF647	CST	8801S	D14E12	rabbit	100	100
13	1	Hoechst13	.						8
13	2	NKG2A	AF488	miltenyi biotech	130-114-091	REA110		100	300
13	3	H3K27me3	AF550	CST	40724S	C36B11	rabbit	200	100
13	4	GZMB	AF647	Santa Cruz	sc-8022 647	2C5	mouse	100	300

### Sheet: B6_STIC.I
Cycle number	Channel	Target/Marker	Label	Company	Catalogue number	Clone name	Species	Dilution factor	Exposure time (ms)
1	1	Hoechst1	.	.	.	.	.	10000	8
1	2	Rabbit IgG	AF488			polyclonal	donkey	1000	15
1	3	Goat IgG	AF555	.	.	polyclonal	donkey	1000	15
1	4	Mouse IgG	AF647	.	.	polyclonal	donkey	1000	15
2	1	Hoechst2	.						8
2	2	HLA-E	AF488	Abcam	ab300553	EPR25300-104	rabbit	500	120
2	3	HNKp46	AF555	R&D systems	AF1850-SP	polyclonal	goat	200	75
2	4	p53	AF647	Dako/Agilent	M7001	DO7	mouse	500	300
3	1	Hoechst3	.						8
3	2	PanCK	AF488	CST	4523S	C11	mouse	500	75
3	3	CD3d	AF555	Abcam	ab208514	EP4426	rabbit	200	250
3	4	CD8a	AF647	invitrogen/eBioscience	50000882	AMC908	mouse	200	200
3	5	alpha-SMA	AF750	Invitrogen	IC1420S		mouse	400	300
4	1	Hoechst4	.						8
4	2	CD4	AF488	abcam	ab196372	EPR6855	rabbit	500	300
4	3	CD68	AF555	CST	233087	D4B9C	rabbit	200	300
4	4	HLA-A	AF647	abcam	ab199837	EPR1395	rabbit	1000	100
5	1	Hoechst5	.						8
5	2	CD57	AF488	BD bioscience	561906	NK1	mouse	200	300
5	3	HLA DR	AF555	abcam	ab215312	EPR3692	rabbit	400	200
5	4	CD103	AF647	abcam	ab225153	EPR41662	rabbit	400	500
6	1	Hoechst6	.						8
6	2	CD11b	AF488	eBioscience	53019682	C67F154	mouse	100	125
6	3	LAG3	AF555	CST	CST, 56141BC	D2G4O	rabbit	100	300
6	4	PD1	AF647	Abcam	ab201825	EPR4877	rabbit	400	500
7	1	Hoechst7	.						8
7	2	CD20	AF488	invitrogen/eBioscience	53020282	L26	mouse	200	300
7	3	CD40	AF555	CST	16805BC	D8W3N	rabbit	200	200
7	4	NKG2D	AF647	Novus Biologicals	NB100-65956AF647	1D11	mouse	100	200
8	1	Hoechst8	.						8
8	2	cGAS	AF488	CST	34256S	E5V3W	rabbit	100	300
8	3	gH2Ax	AF555	Biolegend	613412	2F3	mouse	100	300
8	4	BANF1	AF647	Abcam	ab208621	EPR7668	rabbit	100	50
9	1	Hoechst9	.						8
9	2	pSTAT1	AF488	CST	9174S	58D6	rabbit	200	150
9	3	pTBK1	AF555	CST	13498	D52C2	rabbit	200	300
9	4	CD163	AF647	abcam	ab218294	EPR14643-36	rabbit	400	300
10	1	Hoechst10	.						8
10	2	Ki67	AF488	CST	11882S	D3B5	rabbit	200	150
10	3	CD11c	AF555	CST	77882BC	D3V1E	rabbit	200	300
10	4	pSTAT3	AF647	CST	4324S	D3A7	rabbit	200	250
11	1	Hoechst11	.						8
11	2	CD45RO	AF488	Biolegend	304212	UCHL1	mouse	100	300
11	3	CD44	AF555	CST	87245	156-3C11	mouse	300	300
11	4	CD45	AF647	Biolegend	304018	HI30	mouse	100	300
12	1	Hoechst12	.						8
12	2	Lamin B1	AF488	Abcam	ab194106	EPR8985	rabbit	500	75
12	3	FoxP3	AF570	eBioscience	41-4777-80	236A/E7	mouse	150	300
12	4	NFKB	AF647	CST	8801S	D14E12	rabbit	100	100
13	1	Hoechst13	.						8
13	2	STING	AF488	Abcam	ab198950	EPR13130	rabbit	1000	150
13	3	H3K27me3	AF550	CST	40724S	C36B11	rabbit	200	100
13	4	GZMB	AF647	Santa Cruz	sc-8022 647	2C5	mouse	100	300

### Sheet: B6_p53.I
Cycle number	Channel	Target/Marker	Label	Company	Catalogue number	Clone name	Species	Dilution factor	Exposure time (ms)
2	1	Hoechst2	.						8
2	2	PanCK	AF488	CST	4523S	C11	mouse	500	50
2	3	HLA-E	AF555	Abcam	ab300553	EPR25300-104	rabbit	500	120
2	4	p53	AF647	Dako/Agilent	M7001	DO7	mouse	500	300
3	1	Hoechst3	.						8
3	2	PanCK	AF488	CST	4523S	C11	mouse	500	75
3	3	CD3d	AF555	Abcam	ab208514	EP4426	rabbit	200	250
3	4	CD8a	AF647	invitrogen/eBioscience	50000882	AMC908	mouse	200	200
3	5	alpha-SMA	AF750	Invitrogen	IC1420S		mouse	400	300
4	1	Hoechst4	.						8
4	2	CD4	AF488	abcam	ab196372	EPR6855	rabbit	500	300
4	3	CD68	AF555	CST	233087	D4B9C	rabbit	200	300
4	4	HLA-A	AF647	abcam	ab199837	EPR1395	rabbit	1000	100
5	1	Hoechst5	.						8
5	2	CD57	AF488	BD bioscience	561906	NK1	mouse	200	300
5	3	HLA DR	AF555	abcam	ab215312	EPR3692	rabbit	400	200
5	4	CD103	AF647	abcam	ab225153	EPR41662	rabbit	400	500
6	1	Hoechst6	.						8
6	2	CD11b	AF488	eBioscience	53019682	C67F154	mouse	100	125
6	3	LAG3	AF555	CST	CST, 56141BC	D2G4O	rabbit	100	300
6	4	PD1	AF647	Abcam	ab201825	EPR4877	rabbit	400	500
7	1	Hoechst7	.						8
7	2	CD20	AF488	invitrogen/eBioscience	53020282	L26	mouse	200	300
7	3	CD40	AF555	CST	16805BC	D8W3N	rabbit	200	200
7	4	NKG2D	AF647	Novus Biologicals	NB100-65956AF647	1D11	mouse	100	200
8	1	Hoechst8	.						8
8	2	cGAS	AF488	CST	34256S	E5V3W	rabbit	100	300
8	3	gH2Ax	AF555	Biolegend	613412	2F3	mouse	100	300
8	4	BANF1	AF647	Abcam	ab208621	EPR7668	rabbit	100	50
9	1	Hoechst9	.						8
9	2	pSTAT1	AF488	CST	9174S	58D6	rabbit	200	150
9	3	pTBK1	AF555	CST	13498	D52C2	rabbit	200	300
9	4	CD163	AF647	abcam	ab218294	EPR14643-36	rabbit	400	300
10	1	Hoechst10	.						8
10	2	Ki67	AF488	CST	11882S	D3B5	rabbit	200	150
10	3	CD11c	AF555	CST	77882BC	D3V1E	rabbit	200	300
10	4	pSTAT3	AF647	CST	4324S	D3A7	rabbit	200	250
11	1	Hoechst11	.						8
11	2	CD45RO	AF488	Biolegend	304212	UCHL1	mouse	100	300
11	3	CD44	AF555	CST	87245	156-3C11	mouse	300	300
11	4	CD45	AF647	Biolegend	304018	HI30	mouse	100	300
12	1	Hoechst12	.						8
12	2	Lamin B1	AF488	Abcam	ab194106	EPR8985	rabbit	500	75
12	3	FoxP3	AF570	eBioscience	41-4777-80	236A/E7	mouse	150	300
12	4	NFKB	AF647	CST	8801S	D14E12	rabbit	100	100
13	1	Hoechst13	.						8
13	2	STING	AF488	Abcam	ab198950	EPR13130	rabbit	1000	150
13	3	H3K27me3	AF550	CST	40724S	C36B11	rabbit	200	100
13	4	GZMB	AF647	Santa Cruz	sc-8022 647	2C5	mouse	100	300

### Sheet: 3D_CyCIF
Cycle number	Channel	Target/Marker	Label	Company	Catalogue number	Clone name	Species	Dilution factor
1	1	Hoechst1	.
1	2	STING	AF555	R&D systems	AF6516	polyclonal	sheep	100
1	3	HLA-E	AF488	Abcam	ab300553	EPR25300-104	rabbit	500
1	4	p53	AF647	Dako/Agilent	M7001	DO7	mouse	500
2	1	Hoechst2	.
2	2	cGAS	AF488	CST	34256S	E5V3W	rabbit	100
2	3	gH2Ax	AF555	Biolegend	613412	2F3	mouse	100
2	4	BANF1	AF647	Abcam	ab208621	EPR7668	rabbit	100
3	1	Hoechst3	.
3	2	Lamin A/C	AF488	CST	8617S	4C11	mouse	100
3	3	IRF3	AF555	CST	73147S	D9J5Q	mouse	100
3	4	NFKB	AF647	CST	8801S	D14E12	rabbit	100
4	1	Hoechst4	.
4	2	CD4	AF488	abcam	ab196372	EPR6855	rabbit	500
4	3	LAG3	AF555	CST	CST, 56141BC	D2G4O	rabbit	100
4	4	CD103	AF647	abcam	ab225153	EPR41662	rabbit	400
5	1	Hoechst5	.
5	2	Ki67	AF488	CST	11882S	D3B5	rabbit	200
5	3	CD11c	AF555	CST	77882BC	D3V1E	rabbit	200
5	4	CD8a	AF647	invitrogen/eBioscience	50000882	AMC908	mouse	200
6	1	Hoechst6	.
6	2	cGAS	AF488	CST	34256S	E5V3W	rabbit	100
6	3	gH2Ax	AF555	Biolegend	613412	2F3	mouse	100
6	4	BANF1	AF647	Abcam	ab208621	EPR7668	rabbit	100
7	1	Hoechst7	.
7	2	Mx1	AF488	CST	7937BC	D3W7I	rabbit	200
7	3	HLA DR	AF555	abcam	ab215312	EPR3692	rabbit	400
7	4	HLA-A	AF647	abcam	ab199837	EPR1395	rabbit	1000
8	1	Hoechst8	.
8	2	TCF1/TCF7	AF488	CST	6444	C63D9	rabbit	100
8	3	CD68	AF555	CST	233087	D4B9C	rabbit	200
8	4	PD1	AF647	Abcam	ab201825	EPR4877	rabbit	400
9	1	Hoechst9	.
9	2	CD31	AF488	Thermo Fisher Scientific	11-0311-82	390	rat	200
9	3	FoxP3	AF570	eBioscience	41-4777-80	236A/E7	mouse	150
9	4	GZMB	AF647	Santa Cruz	sc-8022 647	2C5	mouse	100
10	1	Hoechst10	.
10	2	CD20	AF488	invitrogen/eBioscience	53020282	L26	mouse	200
10	3	CD40	AF555	CST	16805BC	D8W3N	rabbit	200
10	4	NKG2D	AF647	Novus Biologicals	NB100-65956AF647	1D11	mouse	100
11	1	Hoechst 11	.
11	2	PanCK	AF488	CST	4523S	C11	mouse	500
11	3	pTBK1	AF555	CST	13498	D52C2	rabbit	200
11	4	CD163	AF647	abcam	ab218294	EPR14643-36	rabbit	400
12	1	Hoechst 12	.
12	2	CD45RO	AF488	Biolegend	304212	UCHL1	mouse	100
12	3	CD3d	AF555	Abcam	ab208514	EP4426	rabbit	200
12	4	pSTAT3	AF647	CST	4324S	D3A7	rabbit	200
